# Complex polymorphic genetic architecture underlies *trans*-regulatory variation among strains of *Saccharomyces cerevisiae*

**DOI:** 10.1101/566653

**Authors:** Brian P. H. Metzger, Patricia J. Wittkopp

**Author notes:** Corresponding author: Patricia J. Wittkopp, Department of Ecology and Evolutionary Biology, Department of Molecular, Cellular, and Developmental Biology University of Michigan, Ann Arbor, MI 48109-1048 USA.

## Abstract

Heritable variation in gene expression is common within species. Much of this variation is due to genetic changes at loci other than the affected gene and is thus *trans*-acting. This *trans*-regulatory variation is often polygenic, with individual variants typically having small effects, making the genetic architecture of *trans*-regulatory variation challenging to study. Consequently, key questions about *trans*-regulatory variation remain, including how selection affects this variation and how *trans*-regulatory variants are distributed throughout the genome and within species. Here, we show that *trans*-regulatory variation affecting *TDH3* promoter activity is common among strains of *Saccharomyces cerevisiae*. Comparing this variation to neutral models of *trans*-regulatory evolution based on empirical measures of mutational effects revealed that stabilizing selection has constrained this variation. Using a powerful quantitative trait locus (QTL) mapping method, we identified ∼100 loci altering expression between a reference strain and each of three genetically distinct strains. In all three cases, the non-reference strain alleles increased and decreased *TDH3* promoter activity with similar frequencies, suggesting that stabilizing selection maintained many *trans*-acting variants with opposing effects. Loci altering expression were located throughout the genome, with many loci being strain specific and others being shared among multiple strains. These findings are consistent with theory showing stabilizing selection for quantitative traits can maintain many alleles with opposing effects, and the wide-spread distribution of QTL throughout the genome is consistent with the omnigenic model of complex trait variation. Furthermore, the prevalence of alleles with opposing effects might provide raw material for compensatory evolution and developmental systems drift.

**Significance statement:** Gene expression varies among individuals in a population due to genetic differences in regulatory components. To determine how this variation is distributed within genomes and species, we used a powerful genetic mapping approach to examine multiple strains of *Saccharomyces cerevisiae*. Despite evidence of stabilizing selection maintaining gene expression levels among strains, we find hundreds of loci that affect expression of a single gene. These loci vary among strains and include similar frequencies of alleles that increase and decrease expression. As a result, each strain contains a unique set of compensatory alleles that lead to similar levels of gene expression among strains. This regulatory variation might form the basis for large scale regulatory rewiring observed between distantly related species.
