## Supplementary material for "Complex polymorphic genetic architecture underlies *trans*-regulatory variation among strains of *Saccharomyces cerevisiae*": Data S1: NV.Strains.txt

STRAIN	NAME
Y1016	SK1
Y1017	Y55
Y1018	YPS128
Y1019	DBVPG1373
Y1020	DBVPG1853
Y1021	YPS606
Y1022	L-1374
Y1023	L-1528
Y1024	Y12
Y1025	DBVPG1106
Y1027	UWOPS87-2421
Y1028	NCYC361
Y1029	322134S
Y1030	273614N
Y1031	YJM978
Y1032	UWOPS03-461.4
Y1033	UWOPS05-217.3
Y1034	S288c
Y1035	W303
Y1036	UWOPS05-227.2
Y1037	DBVPG6040
Y1038	YIIc17_E5
Y1039	YJM981
Y1040	YJM975
Y1041	NCYC110
Y1042	CLIB272
Y1043	YJM145
Y1044	YJM280
Y1045	YJM320
Y1046	YJM326
Y1047	YJM413
Y1048	YJM421
Y1049	YJM434
Y1050	YJM436
Y1051	YJM454
Y1052	CECT10109
Y1053	DBVPG3591
Y1054	DBVPG4651
Y1055	EM93
Y1057	YPS1000
Y1058	YPS163
Y1059	CLIB294
Y1060	CLIB413
Y1061	CLIB483
Y1062	K12
Y1064	BY4716
Y1065	A364A
Y1066	CENPK
Y1067	CLIB154
Y1068	CLIB157
Y1069	CLIB219
Y1070	DBVPG1399
Y1071	I14
Y1072	M22
Y1074	T73
Y1075	UC8
Y1076	WE372
Y1077	Y9J
Y1078	S288c
Y1079	BY4716
Y1119	BC187
Y1120	FL100
