## Supplementary material for "Complex polymorphic genetic architecture underlies *trans*-regulatory variation among strains of *Saccharomyces cerevisiae*": Data S1: Strain.pTDH3.Haplotypes.txt

STRAIN	HAPLOTYPE
273614N	E
322134S	U
378604X	R
A464A	A
BC187	DD
BY4716	A
CECT10109	Z
CENPK	A
CLIB154	Z
CLIB157	Y
CLIB219	P
CLIB272	V
CLIB294	Z
CLIB413_H1	E
CLIB413_H2	Q
CLIB483	EE
DBVPG1106	Z
DBVPG1373	Z
DBVPG1399	Z
DBVPG1788	Z
DBVPG1794	Z
DBVPG1853	A
DBVPG3591	W
DBVPG4651	Z
DBVPG6040_H1	JJ
DBVPG6040_H2	Z
DBVPG6044	I
DBVPG6765	Y
FL100_H1	A
FL100_H2	V
I14	II
K1	F
K11	G
K12	E
L_1374	Z
L_1528	EE
M22	DD
NCYC110	I
NCYC361	Y
RM11	Z
S288c	A
SK1	I
T73_H1	Z
T73_H2	EE
TL229	C
UC1	Z
UC8	Z
UWOPS03_461.4	L
UWOPS05_217.3	L
UWOPS05_227.2	L
UWOPS83_787.3	O
UWOPS87_2421	H
W303	A
WE372	Z
Y12	G
Y3	S
Y55	I
Y6_H1	HH
Y6_H2	FF
Y8	EE
Y9	E
Y9J	Z
YIIc17_E5	Z
YJM145	Z
YJM269	H
YJM280_H1	EE
YJM280_H2	A
YJM320	H
YJM326	AA
YJM413	Z
YJM421	B
YJM434	Z
YJM436	GG
YJM454	Z
YJM975	Z
YJM978	Z
YJM981	Z
YPS1000	H
YPS128	N
YPS163	N
YPS606	N
YS2	V
